# Deciphering ESR1-driven transcription in human endometrial stromal cells via transcriptome, cistrome, and integration with chromatin landscape

**DOI:** 10.1101/2025.04.23.650343

**Authors:** Skylar G. Montague Redecke, Austin Bell-Hensley, Shuyun Li, MyeongJin Yi, Akshadha Jain, Abdull J. Massri, Francesco J. DeMayo

**Author notes:** **Corresponding author:** Francesco J. DeMayo, Reproductive and Developmental Biology Laboratory, National Institute of Environmental Health Sciences, NIH, Durham, NC, USA. Mailing Address: 111 TW Alexander Dr Bldg: David P Rall Building Rm: B304 Research Triangle Park, NC 27709. **Disclosure Statement:** Austin Bell-Hensley: Nothing to disclose. Shuyun Li: Nothing to disclose. MyeongJin Yi: Nothing to disclose. Akshadha Jain: Nothing to disclose. Abdull J. Massri: Nothing to disclose. **CRediT Authorship Contribution Statement:** Austin Bell-Hensley: Formal analysis, Visualization. Shuyun Li: Writing – Review & Editing. MyeongJin Yi: Investigation. Akshadha Jain: Investigation. Abdull J. Massri: Formal analysis. **Attestation Statement:** Data regarding any of the subjects in the study has not been previously published unless specified. Data will be made available to the editors of the journal for review or query upon request pre and/or post publication.

## Abstract

**Objective:** To investigate ESR1 and estrogen-driven transcription in human endometrial stromal cells.

**Design:** Telomerase-immortalized human endometrial stromal cells were engineered to activate ESR1 using the CRISPR activation system and treated with vehicle or E2. Primary endometrial stromal cells were treated with vehicle or decidualization cocktail.

**Subjects:** Biopsies from two healthy, reproductive-aged volunteers with regular menstrual cycles and no history of gynecological malignancies.

**Main Outcome Measures:** Bulk RNA-sequencing in ESR1-activated and E2-treated cells was compared to identify ligand-independent and -dependent ESR1 actions. Cut&Run was performed in ESR1-activated cells treated with E2 or vehicle to assess the ESR1 cistrome. H3K27ac HiChIP was conducted in primary endometrial stromal cells treated with vehicle or decidualization cocktail to identify hormonally induced chromatin interaction changes.

**Results:** Among six tested guide RNAs, the ESR1-3 gRNA induced robust ESR1 activation, which restored E2 responsiveness in THESC. Bulk RNA-seq revealed ESR1-mediated E2-dependent and E2-independent transcriptional programs, regulating pathways involved in inflammation, proliferation, extracellular matrix organization, and cancer. Notably, 72% of differentially expressed genes (DEGs) overlapped with genes active in human endometrial tissue during the proliferative E2 dominant phase, supporting their physiological relevance. Cut&Run-seq identified genome-wide ESR1 binding sites, with most located at distal regulatory elements. To associate distal ESR1 binding sites with genes, we integrated H3K27ac HiChIP chromatin loops in hESC to identify distal ESR1 binding sites that loop to gene promoters. We identified genes regulated by ESR1/E2 through long-range chromatin looping that are involved in stromal cell decidualization, including FOXO1 and IL6R. Additionally, we identified genes implicated in endometrial cancer, including ERRFI1, NRIP1, and EPAS1, suggesting a role for stromal ESR1 driven endometrial pathologies. Functional assays confirmed that ESR1 promotes cell viability and, in the presence of E2, enhances migration.

**Conclusions:** ESR1 activation through CRISPR restores E2 responsiveness in endometrial stromal cells. Changes to chromatin architecture support gene expression changes that drive decidualization. Integration of ESR1/E2 transcriptome and cistrome with HiChIP data identifies its role in regulating inflammation, proliferation, and decidualization, as well as its implications in endometrial cancer. This model serves as a powerful tool to study estrogen signaling in endometrial stromal biology and related pathologies.
