## Supplementary material for "Deciphering ESR1-driven transcription in human endometrial stromal cells via transcriptome, cistrome, and integration with chromatin landscape": Dataset_S3

### Sheet: Legend
Dataset_3: 220 DEGs regulated by E2-independent ESR1 and 268 DEGs regulated by E2-dependent ESR1 in THESC, that are also active (FPKM > 1) in human endometrial tissue during the proliferative stage (GSE132713)
Chi RA, Wang T, Adams N, Wu SP, Young SL, Spencer TE, DeMayo F. Human Endometrial Transcriptome and Progesterone Receptor Cistrome Reveal Important Pathways and Epithelial Regulators. J Clin Endocrinol Metab. 2020 Apr 1;105(4):e1419–39. doi: 10.1210/clinem/dgz117. PMID: 31665330; PMCID: PMC7105253.

### Sheet: E2-independent DEGs
	GeneID	GeneName	Log2FC.ESR.veh.Vs.Scram.veh	FC.ESR.veh.Vs.Scram.veh	Pvalue.ESR.veh.Vs.Scram.veh	FDR.ESR.veh.Vs.Scram.veh
1	ENSG00000091831	ESR1	9.31717	637.894	1.97389e-20	2.09943e-16
2	ENSG00000239264	TXNDC5	1.96761	3.91121	0.000336977	0.00574373
3	ENSG00000124249	KCNK15	1.38648	2.6144	0.000730422	0.0103582
4	ENSG00000104722	NEFM	1.34596	2.54199	2.54938e-05	0.000772513
5	ENSG00000187634	SAMD11	1.31287	2.48436	7.08725e-10	1.71318e-07
6	ENSG00000172201	ID4	1.29928	2.46106	1.42627e-11	9.4811e-09
7	ENSG00000170500	LONRF2	1.29378	2.4517	5.72412e-07	3.42778e-05
8	ENSG00000151388	ADAMTS12	1.25219	2.38203	3.9341e-11	2.09216e-08
9	ENSG00000106772	PRUNE2	1.18731	2.27728	1.27018e-10	5.40151e-08
10	ENSG00000115461	IGFBP5	0.977454	1.96899	1.55948e-06	7.9362e-05
11	ENSG00000109452	INPP4B	0.918349	1.88995	9.44375e-13	1.12733e-09
12	ENSG00000130045	NXNL2	0.912987	1.88294	6.23465e-10	1.60635e-07
13	ENSG00000127124	HIVEP3	0.904356	1.87171	5.71914e-08	5.11166e-06
14	ENSG00000113805	CNTN3	0.872997	1.83146	1.6087e-09	3.42202e-07
15	ENSG00000115041	KCNIP3	0.862679	1.81841	1.83733e-06	8.9232e-05
16	ENSG00000106538	RARRES2	0.860478	1.81564	1.23981e-11	9.41902e-09
17	ENSG00000117643	MAN1C1	0.843795	1.79476	1.57391e-08	2.09252e-06
18	ENSG00000133110	POSTN	0.819145	1.76436	6.49429e-10	1.60635e-07
19	ENSG00000249992	TMEM158	0.794004	1.73388	1.12083e-05	0.00040004
20	ENSG00000145824	CXCL14	0.741963	1.67245	0.000685531	0.00981333
21	ENSG00000184349	EFNA5	0.741399	1.6718	1.39724e-05	0.000481412
22	ENSG00000117525	F3	0.741217	1.67159	1.44177e-10	5.67949e-08
23	ENSG00000115828	QPCT	0.726621	1.65476	1.0794e-07	8.63197e-06
24	ENSG00000058085	LAMC2	0.724958	1.65285	1.04249e-05	0.000374591
25	ENSG00000172986	GXYLT2	0.724757	1.65262	4.11928e-07	2.63932e-05
26	ENSG00000112769	LAMA4	0.709225	1.63493	2.86299e-11	1.60267e-08
27	ENSG00000110660	SLC35F2	0.701298	1.62597	6.78486e-07	3.96504e-05
28	ENSG00000106003	LFNG	0.679065	1.6011	4.23822e-07	2.68319e-05
29	ENSG00000006451	RALA	0.678972	1.601	5.97425e-09	9.34443e-07
30	ENSG00000137507	LRRC32	0.674614	1.59617	7.51498e-09	1.14185e-06
31	ENSG00000130176	CNN1	0.670265	1.59136	2.91332e-09	5.63384e-07
32	ENSG00000182022	CHST15	0.667449	1.58826	2.76005e-10	1.01227e-07
33	ENSG00000137868	STRA6	0.65342	1.57289	4.08392e-05	0.00109412
34	ENSG00000148344	PTGES	0.625289	1.54252	3.30808e-08	3.38315e-06
35	ENSG00000100385	IL2RB	0.624534	1.54171	6.45124e-05	0.00158465
36	ENSG00000075426	FOSL2	0.621245	1.5382	1.32042e-10	5.40151e-08
37	ENSG00000141068	KSR1	0.61341	1.52987	7.77884e-08	6.67224e-06
38	ENSG00000087494	PTHLH	0.607865	1.524	0.00169395	0.019373
39	ENSG00000011347	SYT7	0.605624	1.52164	0.000280836	0.00504655
40	ENSG00000138650	PCDH10	0.598799	1.51446	5.70927e-11	2.76017e-08
41	ENSG00000218336	TENM3	0.589382	1.5046	2.36997e-08	2.62573e-06
42	ENSG00000168874	ATOH8	0.57514	1.48982	4.41197e-08	4.27855e-06
43	ENSG00000102287	GABRE	0.553352	1.46749	0.00160553	0.0188274
44	ENSG00000185133	INPP5J	0.544264	1.45828	0.000134311	0.00281571
45	ENSG00000121361	KCNJ8	0.530239	1.44417	4.65913e-08	4.34689e-06
46	ENSG00000157827	FMNL2	0.527971	1.4419	3.98402e-10	1.24629e-07
47	ENSG00000137672	TRPC6	0.498472	1.41272	6.90227e-05	0.00166612
48	ENSG00000131459	GFPT2	0.493264	1.40763	5.87279e-10	1.57073e-07
49	ENSG00000133216	EPHB2	0.492071	1.40646	2.89609e-08	3.08028e-06
50	ENSG00000132970	WASF3	0.491791	1.40619	1.5624e-07	1.18698e-05
51	ENSG00000166337	TAF10	0.48713	1.40165	0.00469975	0.0395827
52	ENSG00000154102	C16orf74	0.485367	1.39994	5.1353e-05	0.0013193
53	ENSG00000111275	ALDH2	0.477553	1.39238	4.96465e-08	4.47492e-06
54	ENSG00000125968	ID1	0.476195	1.39107	2.96362e-07	2.02058e-05
55	ENSG00000150510	FAM124A	0.475938	1.39082	9.22587e-05	0.00213783
56	ENSG00000082175	PGR	0.475219	1.39013	2.44146e-07	1.74278e-05
57	ENSG00000128602	SMO	0.465794	1.38108	6.827e-06	0.000265007
58	ENSG00000100592	DAAM1	0.465385	1.38069	4.6393e-08	4.34689e-06
59	ENSG00000105767	CADM4	0.46334	1.37873	8.84953e-05	0.00206412
60	ENSG00000162073	PAQR4	0.462641	1.37806	0.00261429	0.0260596
61	ENSG00000105989	WNT2	0.461931	1.37738	2.18457e-08	2.52556e-06
62	ENSG00000158966	CACHD1	0.457755	1.3734	2.95548e-07	2.02058e-05
63	ENSG00000167779	IGFBP6	0.453739	1.36959	2.13136e-08	2.5188e-06
64	ENSG00000120738	EGR1	0.444867	1.36119	4.21108e-06	0.000181332
65	ENSG00000100106	TRIOBP	0.443987	1.36036	2.17652e-07	1.58558e-05
66	ENSG00000111799	COL12A1	0.443924	1.3603	6.11116e-05	0.00152937
67	ENSG00000141576	RNF157	0.441452	1.35797	1.78128e-05	0.000578879
68	ENSG00000187720	THSD4	0.439067	1.35573	5.9214e-07	3.50251e-05
69	ENSG00000142149	HUNK	0.43882	1.35549	3.19425e-05	0.000922156
70	ENSG00000170989	S1PR1	0.438614	1.3553	8.95175e-09	1.28663e-06
71	ENSG00000088808	PPP1R13B	0.437078	1.35386	9.93981e-07	5.42153e-05
72	ENSG00000107798	LIPA	0.430694	1.34788	2.84777e-07	1.98119e-05
73	ENSG00000115468	EFHD1	0.430266	1.34748	0.00181351	0.0203465
74	ENSG00000162512	SDC3	0.42606	1.34356	2.59831e-07	1.83018e-05
75	ENSG00000112139	MDGA1	0.418341	1.33639	6.64834e-06	0.00025997
76	ENSG00000137310	TCF19	0.41785	1.33593	0.000486915	0.00748385
77	ENSG00000058091	CDK14	0.417742	1.33583	1.09717e-08	1.53546e-06
78	ENSG00000184838	PRR16	0.416977	1.33513	3.70448e-06	0.000163489
79	ENSG00000102879	CORO1A	0.415267	1.33355	0.00097114	0.0128152
80	ENSG00000117308	GALE	0.413724	1.33212	2.54106e-05	0.000772513
81	ENSG00000130158	DOCK6	0.408908	1.32768	6.94213e-07	4.01285e-05
82	ENSG00000198959	TGM2	0.407626	1.3265	1.9412e-06	9.34235e-05
83	ENSG00000161647	MPP3	0.406269	1.32525	0.000165364	0.00329983
84	ENSG00000144724	PTPRG	0.405442	1.32449	1.90124e-08	2.37901e-06
85	ENSG00000156711	MAPK13	0.400329	1.31981	4.42225e-06	0.000186943
86	ENSG00000198945	L3MBTL3	0.397254	1.317	8.85474e-07	4.87974e-05
87	ENSG00000115756	HPCAL1	0.396675	1.31647	2.84082e-06	0.000129124
88	ENSG00000101412	E2F1	0.395728	1.31561	0.000225384	0.00424188
89	ENSG00000124126	PREX1	0.394784	1.31475	1.08977e-06	5.79228e-05
90	ENSG00000114115	RBP1	0.392205	1.3124	0.000266087	0.00483778
91	ENSG00000096433	ITPR3	0.389363	1.30981	8.65426e-08	7.19115e-06
92	ENSG00000116285	ERRFI1	0.389331	1.30979	1.37778e-07	1.06701e-05
93	ENSG00000080603	SRCAP	0.389186	1.30965	0.00267002	0.026368
94	ENSG00000259207	ITGB3	0.388001	1.30858	3.7799e-06	0.000166128
95	ENSG00000100234	TIMP3	0.387876	1.30847	3.17339e-09	5.92143e-07
96	ENSG00000137266	SLC22A23	0.386038	1.3068	2.12812e-05	0.000665727
97	ENSG00000108950	FAM20A	0.385636	1.30644	3.02364e-05	0.000878674
98	ENSG00000121316	PLBD1	0.385422	1.30624	7.72981e-06	0.000294675
99	ENSG00000167797	CDK2AP2	0.382393	1.3035	4.48284e-06	0.000187714
100	ENSG00000165891	E2F7	0.381038	1.30228	2.24206e-05	0.000695234
101	ENSG00000198682	PAPSS2	0.380308	1.30162	2.65543e-06	0.000122265
102	ENSG00000079482	OPHN1	0.379799	1.30116	4.82483e-07	3.00099e-05
103	ENSG00000143369	ECM1	-0.378974	-1.30042	1.92336e-05	0.000614319
104	ENSG00000182919	C11orf54	-0.380785	-1.30205	0.000428118	0.00674587
105	ENSG00000143387	CTSK	-0.383489	-1.30449	3.22848e-05	0.000928056
106	ENSG00000134201	GSTM5	-0.384019	-1.30497	0.00189293	0.0209114
107	ENSG00000164161	HHIP	-0.385242	-1.30608	1.38157e-06	7.09872e-05
108	ENSG00000003436	TFPI	-0.386224	-1.30697	9.66201e-08	7.84467e-06
109	ENSG00000102755	FLT1	-0.387078	-1.30774	8.40875e-08	7.04216e-06
110	ENSG00000110031	LPXN	-0.3875	-1.30812	3.93315e-05	0.00107264
111	ENSG00000131389	SLC6A6	-0.388633	-1.30915	8.23926e-08	6.95498e-06
112	ENSG00000250510	GPR162	-0.388881	-1.30938	1.60927e-05	0.000532032
113	ENSG00000159388	BTG2	-0.3914	-1.31167	0.000144393	0.00295338
114	ENSG00000119280	C1orf198	-0.393426	-1.31351	2.12882e-08	2.5188e-06
115	ENSG00000146966	DENND2A	-0.393668	-1.31373	0.00186898	0.0207934
116	ENSG00000169439	SDC2	-0.397488	-1.31721	0.000119959	0.00257937
117	ENSG00000110436	SLC1A2	-0.39794	-1.31762	0.000187171	0.00365275
118	ENSG00000060140	STYK1	-0.398937	-1.31854	0.000720703	0.0102479
119	ENSG00000106624	AEBP1	-0.399853	-1.31937	6.8501e-07	3.98129e-05
120	ENSG00000123104	ITPR2	-0.406674	-1.32563	6.08264e-05	0.00152582
121	ENSG00000126218	F10	-0.407402	-1.3263	4.76923e-09	7.88658e-07
122	ENSG00000115318	LOXL3	-0.40932	-1.32806	1.37076e-05	0.000475605
123	ENSG00000178764	ZHX2	-0.409506	-1.32823	1.22873e-05	0.00043418
124	ENSG00000165072	MAMDC2	-0.411113	-1.32971	7.17118e-05	0.00171785
125	ENSG00000130513	GDF15	-0.414468	-1.33281	0.000359602	0.00595752
126	ENSG00000106733	NMRK1	-0.419641	-1.33759	4.84943e-06	0.000196865
127	ENSG00000109680	TBC1D19	-0.421678	-1.33948	1.5886e-06	8.00776e-05
128	ENSG00000160886	LY6K	-0.422691	-1.34043	0.00256742	0.0257614
129	ENSG00000137727	ARHGAP20	-0.423419	-1.3411	3.84958e-06	0.000168494
130	ENSG00000126803	HSPA2	-0.42794	-1.34531	4.38575e-09	7.56329e-07
131	ENSG00000150907	FOXO1	-0.430782	-1.34796	0.00227544	0.0235826
132	ENSG00000109743	BST1	-0.432261	-1.34935	3.69342e-08	3.70596e-06
133	ENSG00000169908	TM4SF1	-0.434045	-1.35102	2.99959e-08	3.15878e-06
134	ENSG00000198542	ITGBL1	-0.436047	-1.35289	4.81974e-09	7.88658e-07
135	ENSG00000128567	PODXL	-0.436548	-1.35336	7.84187e-09	1.15138e-06
136	ENSG00000185885	IFITM1	-0.436902	-1.35369	0.000219799	0.00416716
137	ENSG00000087842	PIR	-0.437915	-1.35464	1.47095e-08	1.98038e-06
138	ENSG00000146376	ARHGAP18	-0.443415	-1.35982	4.42498e-08	4.27855e-06
139	ENSG00000109107	ALDOC	-0.445639	-1.36192	2.04399e-08	2.49884e-06
140	ENSG00000148175	STOM	-0.446559	-1.36279	1.19852e-09	2.65571e-07
141	ENSG00000127920	GNG11	-0.446766	-1.36298	0.000173578	0.00342519
142	ENSG00000181458	TMEM45A	-0.447965	-1.36411	5.45404e-07	3.30634e-05
143	ENSG00000069702	TGFBR3	-0.448203	-1.36434	3.65213e-09	6.58374e-07
144	ENSG00000187123	LYPD6	-0.448984	-1.36508	1.35095e-07	1.05652e-05
145	ENSG00000101384	JAG1	-0.456982	-1.37267	2.20545e-06	0.000103793
146	ENSG00000166387	PPFIBP2	-0.457317	-1.37299	5.07649e-07	3.13916e-05
147	ENSG00000099889	ARVCF	-0.45898	-1.37457	0.000152701	0.00308184
148	ENSG00000010704	HFE	-0.459582	-1.37514	6.68241e-08	5.77838e-06
149	ENSG00000156113	KCNMA1	-0.461925	-1.37738	3.4993e-10	1.24062e-07
150	ENSG00000129422	MTUS1	-0.463493	-1.37888	2.56489e-07	1.81868e-05
151	ENSG00000162745	OLFML2B	-0.464564	-1.3799	4.60457e-09	7.77369e-07
152	ENSG00000139329	LUM	-0.467852	-1.38305	5.74685e-06	0.000230655
153	ENSG00000137752	CASP1	-0.473215	-1.3882	2.97283e-05	0.000866273
154	ENSG00000153993	SEMA3D	-0.475345	-1.39025	1.7311e-07	1.27861e-05
155	ENSG00000175832	ETV4	-0.476164	-1.39104	9.64387e-05	0.00218704
156	ENSG00000265972	TXNIP	-0.477737	-1.39256	1.87679e-08	2.37638e-06
157	ENSG00000105894	PTN	-0.482415	-1.39708	3.77553e-10	1.24629e-07
158	ENSG00000154736	ADAMTS5	-0.483833	-1.39845	1.34282e-08	1.83106e-06
159	ENSG00000114698	PLSCR4	-0.484634	-1.39923	1.27221e-06	6.66563e-05
160	ENSG00000134516	DOCK2	-0.485062	-1.39965	2.22721e-08	2.54716e-06
161	ENSG00000079102	RUNX1T1	-0.488964	-1.40344	3.12355e-09	5.92143e-07
162	ENSG00000157240	FZD1	-0.491154	-1.40557	8.91377e-08	7.34937e-06
163	ENSG00000065534	MYLK	-0.497465	-1.41173	2.18449e-08	2.52556e-06
164	ENSG00000167549	CORO6	-0.49936	-1.41359	9.11121e-05	0.00211587
165	ENSG00000105339	DENND3	-0.503323	-1.41748	3.94671e-10	1.24629e-07
166	ENSG00000141574	SECTM1	-0.504176	-1.41831	3.47839e-05	0.000981329
167	ENSG00000065361	ERBB3	-0.50431	-1.41845	5.84408e-06	0.0002328
168	ENSG00000164176	EDIL3	-0.508469	-1.42254	1.62736e-06	8.12914e-05
169	ENSG00000164220	F2RL2	-0.522279	-1.43622	9.58002e-10	2.16794e-07
170	ENSG00000145681	HAPLN1	-0.524261	-1.4382	8.0911e-06	0.000306252
171	ENSG00000074527	NTN4	-0.526677	-1.44061	4.67274e-10	1.34322e-07
172	ENSG00000139679	LPAR6	-0.527647	-1.44158	2.51305e-05	0.000768068
173	ENSG00000171729	TMEM51	-0.528001	-1.44193	1.62924e-08	2.13933e-06
174	ENSG00000116678	LEPR	-0.529222	-1.44315	2.90951e-07	2.00945e-05
175	ENSG00000248890	HHIP-AS1	-0.530618	-1.44455	5.5868e-05	0.00142497
176	ENSG00000163431	LMOD1	-0.54333	-1.45733	9.28633e-10	2.14716e-07
177	ENSG00000099282	TSPAN15	-0.552472	-1.4666	4.02347e-05	0.00108784
178	ENSG00000134352	IL6ST	-0.557704	-1.47192	2.98302e-07	2.02085e-05
179	ENSG00000163453	IGFBP7	-0.569998	-1.48452	2.07764e-05	0.000655719
180	ENSG00000125378	BMP4	-0.574212	-1.48886	9.68793e-06	0.000351675
181	ENSG00000150540	HNMT	-0.57916	-1.49398	3.19928e-05	0.000922156
182	ENSG00000128606	LRRC17	-0.57951	-1.49434	1.95954e-09	3.93239e-07
183	ENSG00000187955	COL14A1	-0.579631	-1.49447	5.43386e-06	0.000218919
184	ENSG00000137393	RNF144B	-0.590569	-1.50584	1.81634e-06	8.89864e-05
185	ENSG00000047648	ARHGAP6	-0.591155	-1.50645	4.51982e-08	4.33089e-06
186	ENSG00000170542	SERPINB9	-0.591862	-1.50719	3.30698e-05	0.000948059
187	ENSG00000147027	TMEM47	-0.603444	-1.51934	3.27545e-08	3.3823e-06
188	ENSG00000165092	ALDH1A1	-0.604241	-1.52018	1.6174e-05	0.00053259
189	ENSG00000137198	GMPR	-0.611164	-1.52749	4.35414e-06	0.000185987
190	ENSG00000011465	DCN	-0.627071	-1.54443	7.97415e-07	4.48746e-05
191	ENSG00000104368	PLAT	-0.644253	-1.56293	7.19253e-11	3.32608e-08
192	ENSG00000147408	CSGALNACT1	-0.646385	-1.56524	2.21572e-07	1.60316e-05
193	ENSG00000079931	MOXD1	-0.649079	-1.56817	1.67662e-09	3.49657e-07
194	ENSG00000196569	LAMA2	-0.651662	-1.57098	1.58565e-05	0.000528683
195	ENSG00000138735	PDE5A	-0.659483	-1.57952	1.46828e-09	3.18706e-07
196	ENSG00000095303	PTGS1	-0.662708	-1.58305	6.46943e-10	1.60635e-07
197	ENSG00000143416	SELENBP1	-0.677481	-1.59934	3.4065e-09	6.24682e-07
198	ENSG00000105825	TFPI2	-0.683556	-1.60609	2.86784e-08	3.08028e-06
199	ENSG00000196932	TMEM26	-0.68654	-1.60942	4.7613e-08	4.40358e-06
200	ENSG00000146411	SLC2A12	-0.689115	-1.61229	3.14421e-06	0.000141105
201	ENSG00000151617	EDNRA	-0.698237	-1.62252	3.67568e-08	3.70596e-06
202	ENSG00000197635	DPP4	-0.727305	-1.65554	2.45677e-08	2.69384e-06
203	ENSG00000135919	SERPINE2	-0.743274	-1.67397	1.33821e-08	1.83106e-06
204	ENSG00000182985	CADM1	-0.751329	-1.68334	7.90245e-09	1.15138e-06
205	ENSG00000198624	CCDC69	-0.785278	-1.72342	7.75178e-09	1.15138e-06
206	ENSG00000100600	LGMN	-0.831448	-1.77947	4.53351e-13	8.03641e-10
207	ENSG00000116991	SIPA1L2	-0.834895	-1.78373	2.46664e-10	9.36973e-08
208	ENSG00000137463	MGARP	-0.846146	-1.79769	1.82275e-06	8.89864e-05
209	ENSG00000197381	ADARB1	-0.848665	-1.80083	3.80807e-12	3.37522e-09
210	ENSG00000171408	PDE7B	-0.849669	-1.80209	6.09561e-07	3.58193e-05
211	ENSG00000130203	APOE	-0.895984	-1.86088	5.27059e-09	8.49364e-07
212	ENSG00000003989	SLC7A2	-0.929432	-1.90453	4.85313e-12	3.9706e-09
213	ENSG00000171246	NPTX1	-0.936326	-1.91365	1.32862e-11	9.42082e-09
214	ENSG00000128849	CGNL1	-0.968607	-1.95695	2.07293e-08	2.50542e-06
215	ENSG00000115648	MLPH	-1.04831	-2.06811	8.0247e-07	4.49214e-05
216	ENSG00000081237	PTPRC	-1.27195	-2.41487	5.53814e-10	1.5501e-07
217	ENSG00000108798	ABI3	-1.47674	-2.78319	1.71738e-09	3.51271e-07
218	ENSG00000140678	ITGAX	-1.51619	-2.86034	1.09234e-12	1.16182e-09
219	ENSG00000167244	IGF2	-1.66884	-3.1796	1.51091e-15	8.03502e-12
220	ENSG00000149564	ESAM	-1.85152	-3.6088	9.53929e-13	1.12733e-09

### Sheet: E2-dependent DEGs
	GeneID	GeneName	Log2FC.ESR.E2.Vs.ESR.veh	FC.ESR.E2.Vs.ESR.veh	Pvalue.ESR.E2.Vs.ESR.veh	FDR.ESR.E2.Vs.ESR.veh
1	ENSG00000006451	RALA	0.924343	1.89782	9.21e-11	1.9e-08
2	ENSG00000007944	MYLIP	1.03755	2.05274	1.56e-10	2.8e-08
3	ENSG00000008311	AASS	-0.457155	-1.37283	2.31e-07	1.19e-05
4	ENSG00000012171	SEMA3B	0.850253	1.80282	6.43e-12	2.53e-09
5	ENSG00000017483	SLC38A5	0.393921	1.31396	7.81e-06	0.000208772
6	ENSG00000022267	FHL1	-0.467354	-1.38257	3.01e-07	1.49e-05
7	ENSG00000038427	VCAN	1.27041	2.4123	8.76e-11	1.86e-08
8	ENSG00000048052	HDAC9	-0.396499	-1.31631	7.96e-05	0.00147417
9	ENSG00000049323	LTBP1	0.758877	1.69217	3.7e-12	1.71e-09
10	ENSG00000055163	CYFIP2	-0.432697	-1.34975	0.000724693	0.00864107
11	ENSG00000057657	PRDM1	0.467311	1.38253	1.44e-06	5.16e-05
12	ENSG00000063180	CA11	-0.387244	-1.30789	0.00123902	0.0133925
13	ENSG00000064225	ST3GAL6	-0.587197	-1.50233	0.000187759	0.00292387
14	ENSG00000064692	SNCAIP	0.561607	1.47591	3.8e-10	5.86e-08
15	ENSG00000065534	MYLK	-0.451008	-1.36699	8.1e-08	5.09e-06
16	ENSG00000068650	ATP11A	0.530543	1.44447	1.05e-07	6.15e-06
17	ENSG00000069702	TGFBR3	0.424236	1.34186	8.49e-09	8.14e-07
18	ENSG00000070214	SLC44A1	0.578739	1.49354	8.49e-10	1.1e-07
19	ENSG00000070882	OSBPL3	1.1852	2.27395	1.24e-14	2.63e-11
20	ENSG00000071246	VASH1	0.722854	1.65044	2.35e-09	2.69e-07
21	ENSG00000071575	TRIB2	-0.383565	-1.30456	3.25e-05	0.000685112
22	ENSG00000072210	ALDH3A2	0.417462	1.33558	1.04e-07	6.14e-06
23	ENSG00000074527	NTN4	-0.453532	-1.36939	3.7e-09	4.05e-07
24	ENSG00000075275	CELSR1	0.593076	1.50846	0.000123123	0.00210198
25	ENSG00000075426	FOSL2	0.517594	1.43157	1.54e-09	1.84e-07
26	ENSG00000076356	PLXNA2	0.605762	1.52178	1.73e-05	0.000417119
27	ENSG00000077238	IL4R	0.499332	1.41356	4.66e-07	2.07e-05
28	ENSG00000081237	PTPRC	-0.403241	-1.32248	0.00202533	0.0197265
29	ENSG00000081803	CADPS2	0.491385	1.40579	2.02e-06	6.86e-05
30	ENSG00000082175	PGR	2.65657	6.30531	1.58e-17	1.68e-13
31	ENSG00000085117	CD82	1.10388	2.14932	9.28e-11	1.9e-08
32	ENSG00000087494	PTHLH	1.73802	3.33576	2.52e-09	2.86e-07
33	ENSG00000087510	TFAP2C	0.881312	1.84205	1.95e-09	2.28e-07
34	ENSG00000088882	CPXM1	0.519318	1.43328	2.9e-06	9.24e-05
35	ENSG00000091831	ESR1	0.38061	1.30189	8.67e-05	0.00159256
36	ENSG00000091986	CCDC80	0.568173	1.48265	8.57e-08	5.27e-06
37	ENSG00000092969	TGFB2	-0.423172	-1.34087	0.0007734	0.0091217
38	ENSG00000099282	TSPAN15	1.50244	2.83321	1.21e-10	2.26e-08
39	ENSG00000100385	IL2RB	0.46607	1.38134	0.000752169	0.00890733
40	ENSG00000100490	CDKL1	0.453338	1.3692	7.99e-08	5.06e-06
41	ENSG00000100592	DAAM1	0.536418	1.45037	6.62e-09	6.64e-07
42	ENSG00000100605	ITPK1	0.526581	1.44051	1e-07	5.93e-06
43	ENSG00000101928	MOSPD1	0.576531	1.49126	1.68e-08	1.39e-06
44	ENSG00000102287	GABRE	0.468729	1.38389	0.00467146	0.0378413
45	ENSG00000102554	KLF5	-0.450082	-1.36612	7.1e-06	0.00019313
46	ENSG00000102678	FGF9	-1.30008	-2.46243	5.59e-12	2.29e-09
47	ENSG00000103742	IGDCC4	-0.659455	-1.57949	7.55e-07	3.06e-05
48	ENSG00000104722	NEFM	2.69321	6.46752	7.11e-11	1.54e-08
49	ENSG00000105514	RAB3D	1.05947	2.08417	1.25e-07	7.08e-06
50	ENSG00000105989	WNT2	-0.430764	-1.34795	6.18e-08	4.08e-06
51	ENSG00000106484	MEST	-0.812868	-1.7567	4.39e-10	6.51e-08
52	ENSG00000106772	PRUNE2	-0.503279	-1.41743	7.18e-06	0.000193729
53	ENSG00000106823	ECM2	0.621899	1.5389	6.06e-06	0.000172311
54	ENSG00000107249	GLIS3	0.908474	1.87706	2.14e-11	7.34e-09
55	ENSG00000108830	RND2	-0.488208	-1.4027	0.000327311	0.00458667
56	ENSG00000108950	FAM20A	0.962443	1.94861	3.18e-10	5.13e-08
57	ENSG00000109452	INPP4B	0.3915	1.31176	8.78e-08	5.37e-06
58	ENSG00000110042	DTX4	-0.613054	-1.52949	0.000131407	0.00221848
59	ENSG00000110328	GALNT18	-0.610274	-1.52655	3.23e-06	9.96e-05
60	ENSG00000110436	SLC1A2	0.731708	1.6606	2.9e-07	1.45e-05
61	ENSG00000111052	LIN7A	1.06625	2.09398	6.91e-11	1.53e-08
62	ENSG00000111859	NEDD9	0.484424	1.39903	1.13e-07	6.49e-06
63	ENSG00000112893	MAN2A1	0.510513	1.42456	2.12e-08	1.68e-06
64	ENSG00000113070	HBEGF	-0.493157	-1.40752	3.38e-08	2.48e-06
65	ENSG00000113361	CDH6	-0.388626	-1.30915	6.41e-06	0.000180147
66	ENSG00000113790	EHHADH	0.465353	1.38065	3.58e-05	0.000741966
67	ENSG00000113805	CNTN3	-0.465723	-1.38101	5.03e-06	0.000145414
68	ENSG00000115525	ST3GAL5	-0.479536	-1.39429	2.31e-08	1.78e-06
69	ENSG00000115526	CHST10	0.739355	1.66943	3.17e-11	9.65e-09
70	ENSG00000115652	UXS1	0.58023	1.49509	4.04e-11	1.06e-08
71	ENSG00000116016	EPAS1	0.626764	1.5441	9.71e-10	1.23e-07
72	ENSG00000116117	PARD3B	-0.390799	-1.31112	5.03e-07	2.22e-05
73	ENSG00000116285	ERRFI1	0.481078	1.39579	8.62e-09	8.19e-07
74	ENSG00000116514	RNF19B	0.554428	1.46859	1.52e-08	1.3e-06
75	ENSG00000116729	WLS	0.690374	1.6137	2.09e-12	1.31e-09
76	ENSG00000116991	SIPA1L2	-0.492076	-1.40647	6.43e-07	2.69e-05
77	ENSG00000117228	GBP1	-0.399489	-1.31904	2.12e-07	1.11e-05
78	ENSG00000117528	ABCD3	0.717743	1.64461	3.77e-11	1.05e-08
79	ENSG00000117643	MAN1C1	1.03603	2.05058	4.7e-10	6.75e-08
80	ENSG00000118242	MREG	1.09049	2.12947	1.38e-07	7.73e-06
81	ENSG00000118473	SGIP1	-0.402247	-1.32156	3.57e-07	1.69e-05
82	ENSG00000118503	TNFAIP3	0.574952	1.48963	1.1e-05	0.000284733
83	ENSG00000119900	OGFRL1	0.821141	1.7668	7.83e-10	1.04e-07
84	ENSG00000119922	IFIT2	-0.576994	-1.49174	1.15e-10	2.18e-08
85	ENSG00000120885	CLU	-0.400916	-1.32035	5.11e-08	3.53e-06
86	ENSG00000124145	SDC4	0.394058	1.31408	5.44e-09	5.56e-07
87	ENSG00000124249	KCNK15	4.18612	18.2032	2.47e-13	2.19e-10
88	ENSG00000124570	SERPINB6	0.590124	1.50538	3.08e-08	2.27e-06
89	ENSG00000124766	SOX4	-0.656216	-1.57594	1.29e-09	1.56e-07
90	ENSG00000125378	BMP4	-0.489812	-1.40426	0.000111942	0.00196147
91	ENSG00000126368	NR1D1	0.516401	1.43038	4.36e-05	0.000882593
92	ENSG00000127124	HIVEP3	0.448429	1.36455	0.000104414	0.00184783
93	ENSG00000128228	SDF2L1	0.382398	1.30351	0.000565259	0.00716971
94	ENSG00000128567	PODXL	0.77811	1.71488	3.11e-12	1.54e-09
95	ENSG00000128590	DNAJB9	0.571224	1.48578	8.76e-06	0.00023114
96	ENSG00000128606	LRRC17	-0.500293	-1.4145	2.1e-08	1.68e-06
97	ENSG00000128849	CGNL1	0.856669	1.81085	1.7e-07	9.13e-06
98	ENSG00000129422	MTUS1	-0.937121	-1.9147	4.2e-11	1.06e-08
99	ENSG00000130045	NXNL2	0.852751	1.80594	1.1e-09	1.36e-07
100	ENSG00000130176	CNN1	-0.445568	-1.36185	5.6e-07	2.41e-05
101	ENSG00000130203	APOE	-0.395544	-1.31544	0.000191729	0.00296831
102	ENSG00000130513	GDF15	-0.424598	-1.3422	0.000591844	0.00739262
103	ENSG00000131016	AKAP12	-0.526774	-1.4407	3.84e-07	1.77e-05
104	ENSG00000132481	TRIM47	0.624222	1.54138	3.17e-05	0.000671452
105	ENSG00000132561	MATN2	0.606716	1.52279	4e-11	1.06e-08
106	ENSG00000133110	POSTN	-1.24881	-2.37645	2.23e-12	1.32e-09
107	ENSG00000133687	TMTC1	-0.46698	-1.38221	3.01e-05	0.000648516
108	ENSG00000134107	BHLHE40	0.58019	1.49505	5.39e-08	3.7e-06
109	ENSG00000134986	NREP	-0.503941	-1.41808	6.04e-05	0.00117629
110	ENSG00000135318	NT5E	0.81667	1.76134	8.17e-09	7.97e-07
111	ENSG00000135362	PRR5L	0.969188	1.95774	1.5e-13	1.59e-10
112	ENSG00000135914	HTR2B	-0.571034	-1.48559	5.93e-09	6.01e-07
113	ENSG00000135931	ARMC9	-0.439495	-1.35613	9.26e-09	8.57e-07
114	ENSG00000136153	LMO7	-0.509485	-1.42354	4.81e-07	2.13e-05
115	ENSG00000136158	SPRY2	-0.465877	-1.38116	2.03e-07	1.07e-05
116	ENSG00000136720	HS6ST1	-0.414069	-1.33244	2.51e-05	0.000560492
117	ENSG00000136826	KLF4	0.587959	1.50312	4.21e-09	4.48e-07
118	ENSG00000136859	ANGPTL2	0.6814	1.6037	6.87e-11	1.53e-08
119	ENSG00000137193	PIM1	0.433135	1.35016	1.76e-06	6.1e-05
120	ENSG00000137269	LRRC1	-0.524466	-1.4384	4.32e-06	0.000128287
121	ENSG00000137672	TRPC6	1.48021	2.78989	3.55e-11	1.02e-08
122	ENSG00000137801	THBS1	-0.732095	-1.66105	1.4e-05	0.000348124
123	ENSG00000137831	UACA	-0.400962	-1.32039	1.54e-06	5.42e-05
124	ENSG00000137834	SMAD6	-0.418414	-1.33646	2.26e-05	0.000514986
125	ENSG00000138131	LOXL4	1.00905	2.01259	7.21e-14	8.52e-11
126	ENSG00000138166	DUSP5	-0.479092	-1.39387	1.78e-07	9.52e-06
127	ENSG00000138175	ARL3	0.484568	1.39917	2.95e-05	0.00063992
128	ENSG00000139112	GABARAPL1	-0.408502	-1.32731	2.3e-08	1.78e-06
129	ENSG00000139116	KIF21A	0.475394	1.3903	6.56e-06	0.000181529
130	ENSG00000139263	LRIG3	-0.425564	-1.3431	4.57e-07	2.06e-05
131	ENSG00000139793	MBNL2	0.59715	1.51272	3.52e-11	1.02e-08
132	ENSG00000139835	GRTP1	1.17316	2.25505	1.25e-09	1.53e-07
133	ENSG00000140332	TLE3	0.788213	1.72693	1.73e-09	2.04e-07
134	ENSG00000141068	KSR1	1.38739	2.61605	9.33e-13	6.62e-10
135	ENSG00000141574	SECTM1	-0.492081	-1.40647	0.000153217	0.00249941
136	ENSG00000141682	PMAIP1	0.394908	1.31486	1.43e-05	0.000354405
137	ENSG00000142149	HUNK	-0.60977	-1.52602	1.29e-06	4.77e-05
138	ENSG00000143367	TUFT1	-0.383685	-1.30467	1.86e-08	1.5e-06
139	ENSG00000144218	AFF3	0.924113	1.89752	9.95e-11	2e-08
140	ENSG00000144724	PTPRG	0.62569	1.54295	5.22e-11	1.26e-08
141	ENSG00000144802	NFKBIZ	-0.406807	-1.32575	0.000167075	0.00267482
142	ENSG00000144857	BOC	-0.412114	-1.33063	1.79e-06	6.2e-05
143	ENSG00000145050	MANF	0.427032	1.34447	2.32e-08	1.78e-06
144	ENSG00000145147	SLIT2	-0.402087	-1.32142	4.95e-08	3.49e-06
145	ENSG00000145390	USP53	0.436178	1.35302	6.27e-08	4.09e-06
146	ENSG00000145555	MYO10	-0.38143	-1.30263	5.39e-07	2.34e-05
147	ENSG00000145632	PLK2	0.408027	1.32687	1.17e-08	1.04e-06
148	ENSG00000145824	CXCL14	3.07978	8.45485	2.15e-13	2.08e-10
149	ENSG00000145901	TNIP1	0.530701	1.44463	8.85e-09	8.33e-07
150	ENSG00000146250	PRSS35	-0.604963	-1.52094	3.16e-05	0.000670494
151	ENSG00000146592	CREB5	0.644007	1.56266	2.15e-05	0.000494181
152	ENSG00000146674	IGFBP3	-0.567759	-1.48222	3.58e-06	0.000109085
153	ENSG00000146950	SHROOM2	-0.429298	-1.34658	7.39e-05	0.00139149
154	ENSG00000147010	SH3KBP1	0.457634	1.37329	1.05e-08	9.5e-07
155	ENSG00000147041	SYTL5	4.68543	25.731	6.63e-14	8.52e-11
156	ENSG00000147224	PRPS1	0.563945	1.47831	6.46e-10	8.81e-08
157	ENSG00000147394	ZNF185	0.825586	1.77225	3.63e-10	5.68e-08
158	ENSG00000147526	TACC1	0.749286	1.68096	1.1e-10	2.14e-08
159	ENSG00000148908	RGS10	0.470657	1.38574	1.39e-08	1.2e-06
160	ENSG00000149131	SERPING1	-0.382106	-1.30324	0.0002437	0.00364556
161	ENSG00000149201	CCDC81	-0.550656	-1.46475	1.65e-06	5.77e-05
162	ENSG00000150347	ARID5B	-0.402965	-1.32222	7.83e-09	7.78e-07
163	ENSG00000150510	FAM124A	-0.454229	-1.37005	0.000230688	0.00348027
164	ENSG00000150594	ADRA2A	-0.435753	-1.35262	4.72e-05	0.000951069
165	ENSG00000150907	FOXO1	1.16101	2.23614	6.72e-08	4.33e-06
166	ENSG00000151376	ME3	0.569233	1.48373	1.54e-06	5.42e-05
167	ENSG00000152076	CCDC74B	0.397059	1.31682	0.00100092	0.0113413
168	ENSG00000152409	JMY	0.520268	1.43422	9.42e-06	0.000247285
169	ENSG00000152952	PLOD2	0.721855	1.6493	7.98e-10	1.05e-07
170	ENSG00000153993	SEMA3D	-0.561726	-1.47603	4.5e-08	3.22e-06
171	ENSG00000154102	C16orf74	0.739382	1.66946	3.28e-07	1.57e-05
172	ENSG00000154217	PITPNC1	1.37048	2.58556	2.44e-11	7.86e-09
173	ENSG00000154736	ADAMTS5	-0.631974	-1.54968	4.47e-10	6.51e-08
174	ENSG00000154930	ACSS1	0.511066	1.4251	2.32e-05	0.000524846
175	ENSG00000155090	KLF10	0.684922	1.60761	2.16e-09	2.49e-07
176	ENSG00000156011	PSD3	-0.404726	-1.32384	3.06e-07	1.5e-05
177	ENSG00000156110	ADK	0.590244	1.5055	4.43e-10	6.51e-08
178	ENSG00000156265	MAP3K7CL	-0.491151	-1.40557	7.54e-06	0.000202394
179	ENSG00000156398	SFXN2	0.843099	1.7939	5.68e-08	3.83e-06
180	ENSG00000156515	HK1	0.560083	1.47435	3.09e-10	5.05e-08
181	ENSG00000156804	FBXO32	0.671417	1.59264	1.84e-06	6.34e-05
182	ENSG00000157404	KIT	-1.05645	-2.07981	7.37e-12	2.8e-09
183	ENSG00000159399	HK2	-0.429899	-1.34714	3.48e-07	1.66e-05
184	ENSG00000160712	IL6R	0.643105	1.56169	3.95e-08	2.86e-06
185	ENSG00000160886	LY6K	1.41496	2.66653	3.61e-09	4e-07
186	ENSG00000161682	FAM171A2	-0.451657	-1.36761	0.00258996	0.0241427
187	ENSG00000162645	GBP2	-0.447759	-1.36392	1.39e-08	1.2e-06
188	ENSG00000162817	C1orf115	-0.673474	-1.59491	9.93e-09	9.11e-07
189	ENSG00000162878	PKDCC	0.501375	1.41556	0.000106362	0.00187606
190	ENSG00000162946	DISC1	1.36367	2.57338	2.77e-12	1.47e-09
191	ENSG00000163132	MSX1	0.390249	1.31062	0.00121382	0.0131736
192	ENSG00000163145	C1QTNF7	0.744305	1.67517	4.87e-05	0.000977527
193	ENSG00000163431	LMOD1	-0.624028	-1.54117	1.91e-10	3.39e-08
194	ENSG00000163637	PRICKLE2	0.425336	1.34289	2.58e-08	1.94e-06
195	ENSG00000163815	CLEC3B	-0.542385	-1.45638	0.00141432	0.0148938
196	ENSG00000164099	PRSS12	-0.564196	-1.47856	2.62e-10	4.58e-08
197	ENSG00000164483	SAMD3	-0.76348	-1.69758	2.05e-06	6.92e-05
198	ENSG00000165092	ALDH1A1	-0.790306	-1.72944	2.26e-06	7.57e-05
199	ENSG00000165169	DYNLT3	0.566645	1.48108	2.45e-06	8.02e-05
200	ENSG00000166016	ABTB2	0.504965	1.41909	0.000116038	0.00202325
201	ENSG00000166250	CLMP	0.811631	1.7552	3.19e-12	1.54e-09
202	ENSG00000166341	DCHS1	0.606537	1.5226	2.59e-05	0.000575861
203	ENSG00000166483	WEE1	-0.427485	-1.34489	6.22e-08	4.08e-06
204	ENSG00000166562	SEC11C	0.407085	1.326	9.65e-07	3.79e-05
205	ENSG00000167103	PIP5KL1	0.526339	1.44027	2.05e-06	6.92e-05
206	ENSG00000167797	CDK2AP2	0.381178	1.3024	4.55e-06	0.000134328
207	ENSG00000168297	PXK	0.674559	1.59611	2.65e-12	1.47e-09
208	ENSG00000168398	BDKRB2	1.29745	2.45793	1.77e-11	6.26e-09
209	ENSG00000168461	RAB31	0.835897	1.78497	4.57e-12	2.03e-09
210	ENSG00000168710	AHCYL1	0.384741	1.30563	2.38e-08	1.8e-06
211	ENSG00000169083	AR	0.389233	1.3097	3.99e-06	0.000119268
212	ENSG00000169129	AFAP1L2	0.437196	1.35397	0.000300248	0.0043213
213	ENSG00000169174	PCSK9	0.718406	1.64536	1.82e-07	9.64e-06
214	ENSG00000169926	KLF13	0.530878	1.44481	0.000240784	0.00361399
215	ENSG00000170500	LONRF2	3.69655	12.965	5.24e-15	1.54e-11
216	ENSG00000170522	ELOVL6	0.444471	1.36081	3.71e-08	2.7e-06
217	ENSG00000171132	PRKCE	0.80194	1.74344	3.03e-10	5.04e-08
218	ENSG00000171246	NPTX1	-0.386586	-1.3073	2.29e-06	7.62e-05
219	ENSG00000171345	KRT19	0.489247	1.40371	0.000224093	0.00340008
220	ENSG00000171621	SPSB1	0.669479	1.5905	4.19e-11	1.06e-08
221	ENSG00000171729	TMEM51	-0.494498	-1.40883	5.96e-08	3.97e-06
222	ENSG00000172201	ID4	0.907266	1.87549	7.69e-10	1.04e-07
223	ENSG00000172575	RASGRP1	-0.508415	-1.42249	3.86e-05	0.000791576
224	ENSG00000173210	ABLIM3	0.580231	1.49509	6.37e-11	1.47e-08
225	ENSG00000175040	CHST2	0.53083	1.44476	1.75e-05	0.000419016
226	ENSG00000175567	UCP2	-0.499698	-1.41392	2.08e-07	1.09e-05
227	ENSG00000176845	METRNL	0.573158	1.48778	1.8e-05	0.000428971
228	ENSG00000177169	ULK1	0.456412	1.37213	2.54e-06	8.27e-05
229	ENSG00000177570	SAMD12	-0.443944	-1.36032	1.24e-07	7.07e-06
230	ENSG00000178031	ADAMTSL1	-0.38316	-1.3042	3.73e-06	0.000112515
231	ENSG00000178607	ERN1	0.682644	1.60508	1.86e-08	1.5e-06
232	ENSG00000179542	SLITRK4	0.984966	1.97927	5.02e-09	5.18e-07
233	ENSG00000179981	TSHZ1	-0.463601	-1.37898	3.73e-09	4.05e-07
234	ENSG00000180530	NRIP1	0.512494	1.42651	1.57e-08	1.32e-06
235	ENSG00000181104	F2R	-0.480953	-1.39567	3e-10	5.04e-08
236	ENSG00000181523	SGSH	0.391551	1.3118	3.13e-06	9.71e-05
237	ENSG00000182704	TSKU	0.552909	1.46704	1.69e-06	5.88e-05
238	ENSG00000182871	COL18A1	0.799758	1.74081	3.37e-10	5.36e-08
239	ENSG00000182901	RGS7	-0.727082	-1.65529	3.08e-05	0.000658001
240	ENSG00000183287	CCBE1	1.03848	2.05406	5.25e-14	7.98e-11
241	ENSG00000184785	SMIM10	0.384719	1.30561	8.03e-05	0.00148549
242	ENSG00000185112	FAM43A	-0.681638	-1.60396	8.17e-09	7.97e-07
243	ENSG00000185630	PBX1	0.722147	1.64963	1.1e-12	7.32e-10
244	ENSG00000186187	ZNRF1	0.531823	1.44576	1.42e-07	7.86e-06
245	ENSG00000187210	GCNT1	0.411175	1.32977	5.65e-07	2.41e-05
246	ENSG00000187720	THSD4	0.750562	1.68245	5.56e-10	7.89e-08
247	ENSG00000188735	TMEM120B	1.40655	2.65103	4.32e-13	3.28e-10
248	ENSG00000196526	AFAP1	-0.403443	-1.32266	4.73e-09	4.98e-07
249	ENSG00000196549	MME	-0.399115	-1.3187	5.1e-07	2.23e-05
250	ENSG00000196781	TLE1	-0.397727	-1.31743	3.24e-07	1.57e-05
251	ENSG00000196839	ADA	1.58877	3.00793	1.56e-14	2.77e-11
252	ENSG00000197329	PELI1	0.572742	1.48735	3.36e-06	0.000103249
253	ENSG00000197971	MBP	-0.48167	-1.39636	6.51e-06	0.000180867
254	ENSG00000198429	ZNF69	-0.412703	-1.33118	0.000171814	0.0027113
255	ENSG00000198542	ITGBL1	-0.531069	-1.445	4.27e-10	6.49e-08
256	ENSG00000198624	CCDC69	0.449488	1.36556	1.19e-05	0.000303923
257	ENSG00000198682	PAPSS2	0.531893	1.44582	4.33e-08	3.11e-06
258	ENSG00000198846	TOX	-0.417885	-1.33597	1.15e-07	6.57e-06
259	ENSG00000198945	L3MBTL3	0.732062	1.66101	3.01e-10	5.04e-08
260	ENSG00000198959	TGM2	0.927251	1.90165	4.6e-11	1.14e-08
261	ENSG00000204397	CARD16	-0.387919	-1.3085	0.000448182	0.00591422
262	ENSG00000206538	VGLL3	0.443132	1.35955	3.28e-07	1.57e-05
263	ENSG00000213626	LBH	-0.462294	-1.37773	5.87e-10	8.21e-08
264	ENSG00000214517	PPME1	-0.447499	-1.36367	8.44e-09	8.14e-07
265	ENSG00000223749	MIR503HG	0.964508	1.9514	2.93e-08	2.2e-06
266	ENSG00000225830	ERCC6	0.443061	1.35949	1.57e-08	1.32e-06
267	ENSG00000227051	C14orf132	0.625635	1.54289	9.51e-10	1.22e-07
268	ENSG00000249673	NOP14-AS1	0.427191	1.34461	9.73e-05	0.0017496
269	ENSG00000254726	MEX3A	-0.411515	-1.33008	7.46e-05	0.00139976
