## Supplementary material for "Deciphering ESR1-driven transcription in human endometrial stromal cells via transcriptome, cistrome, and integration with chromatin landscape": Table 2

### Sheet: Table 2
Pathway	Genes
PID ERA GENOMIC PATHWAY	CD82,PGR,NRIP1,COL18A1,APOE,HK1,LTBP1,KIT
Positive regulation of cell adhesion	ADA,ECM2,GCNT1,IL4R,IL6R,IL12A,NEDD9,PODXL,TGM2,CCDC80,FMN1,PRDM1,APOE,NR1D1,SH3KBP1,SLC38A5,KIT,FHL1,FOXO1,KLF4
Pathways in cancer	BDKRB2,EPAS1,FOXO1,IL4R,IL6R,IL12A,KIT,PMAIP1,RALA
Inflammatory response	BDKRB2,HK1,IL4R,IL6R,KIT,TNIP1,PXK,AFAP1L2
Vasculature development	APOE,PRDM1,EPAS1,FOXO1,VASH1,ERRFI1,COL18A1,CCBE1,BMPER
Carbohydrate derivative biosynthetic process	ADA,ADK,GCNT1,GK,HK1,NT5E,PAPSS2,TNIP1,MAN1C1,UXS1,GALNT15
Vitamin D receptor pathway	PRDM1,FOXO1,IL12A,PTHLH,NRIP1,KLF4
PID P53 DOWNSTREAM PATHWAY	BDKRB2,PRDM1,CD82,PMAIP1,COL18A1,JMY,ERCC6,ERN1,IL6R,IL12A
Regulation of protein phosphorylation	APOE,HBEGF,ERCC6,ERN1,IL6R,IL12A,KIT,NEDD9,KSR1,ERRFI1,FAM20A,PRR5L,HTR2B,FOXO1,TNIP1,NT5E,BMPER
Tissue morphogenesis	HBEGF,GCNT1,PGR,PODXL,RALA,TGM2,KLF4,WLS,GREB1L,FMN1,ARL3,PRDM1,BMPER
Multicellular organismal-level homeostasis	ADA,APOE,EPAS1,ERCC6,FOXO1,KIT,NT5E,PMAIP1,NR1D1,ERRFI1,SGIP1,L3MBTL3,NXNL2,ERN1,PRR5L
NABA CORE MATRISOME	ECM2,ANOS1,LTBP1,MATN2,PRELP,CCN5,COL18A1,BMPER
Regulation of smooth muscle cell proliferation	APOE,CNN1,HBEGF,ERN1,IL6R,IL12A,HTR2B,NR1D1,SGIP1,FOXO1,PKDCC,ABLIM3,PRR5L,WLS,VASH1,ADA,IL4R,RALA,PGR

### Sheet: Legend
Table 2. Selected enriched pathways in ESR-E2 regulated genes with ESR1/E2 binding within 100kb of the TSS.
